# Dynamic allocation of carbon storage and nutrient-dependent exudation in a revised genome-scale model of *Prochlorococcus*

**DOI:** 10.1101/2020.07.20.211680

**Authors:** Shany Ofaim, Snorre Sulheim, Eivind Almaas, Daniel Sher, Daniel Segrè

**Affiliations:** Bioinformatics Program and Biological Design Center, Boston University, Boston, MA, USA; Department of Marine Biology, University of Haifa, Haifa, Israel; Department of Biotechnology and Food Science, NTNU-Norwegian University of Science and Technology, Trondheim, Norway; Department of Biotechnology and Nanomedicine, SINTEF Industry, Trondheim, Norway; K.G. Jebsen Center for Genetic Epidemiology, NTNU-Norwegian University of Science and Technology, Trondheim, Norway; Department of Biomedical Engineering, Boston University, Boston, MA; Department of Physics and Department of Biology, Boston University, MA

## Abstract

Microbial life in the oceans impacts the entire marine ecosystem, global biogeochemistry and climate. The marine cyanobacterium *Prochlorococcus*, an abundant component of this ecosystem, releases a significant fraction of the carbon fixed through photosynthesis, but the amount, timing and molecular composition of released carbon are still poorly understood. These depend on several factors, including nutrient availability, light intensity and glycogen storage. Here we combine multiple computational approaches to provide insight into carbon storage and exudation in *Prochlorococcus*. First, with the aid of a new algorithm for recursive filling of metabolic gaps (ReFill), and through substantial manual curation, we extended an existing genome-scale metabolic model of *Prochlorococcus* MED4. In this revised model (*i*SO595), we decoupled glycogen biosynthesis/degradation from growth, thus enabling dynamic allocation of carbon storage. In contrast to standard implementations of flux balance modeling, we made use of forced influx of carbon and light into the cell, to recapitulate overflow metabolism due to the decoupling of photosynthesis and carbon fixation from growth during nutrient limitation. By using random sampling in the ensuing flux space, we found that storage of glycogen or exudation of organic acids are favored when the growth is nitrogen limited, while exudation of amino acids becomes more likely when phosphate is the limiting resource. We next used COMETS to simulate day-night cycles and found that the model displays dynamic glycogen allocation and exudation of organic acids. The switch from photosynthesis and glycogen storage to glycogen depletion is associated with a redistribution of fluxes from the Entner-Doudoroff to the Pentose Phosphate pathway. Finally, we show that specific gene knockouts in *i*SO595 exhibit dynamic anomalies compatible with experimental observations, further demonstrating the value of this model as a tool to probe the metabolic dynamic of *Prochlorococcus*.
