## Supplemental tables for "Dynamic allocation of carbon storage and nutrient-dependent exudation in a revised genome-scale model of *Prochlorococcus*"

### Sheet: S1
Table S1- Added reactions to iJC568, forming iSO595
Abbreviation	Description	Reaction	GPR	Lower bound	Upper bound
Trans_Acetate	Trans_Acetate	Acetate[e] <=> Acetate[c]		-1000	1000
AcetateEX	AcetateEX	Acetate[e] ->		0	1000
Trans_Citrate	Trans_Citrate	Citrate[e] <=> Citrate[c]		-1000	1000
CitrateEX	CitrateEX	Citrate[e] ->		0	1000
Trans_Formate	Trans_Formate	Formate[e] <=> Formate[c]		-1000	1000
FormateEX	FormateEX	Formate[e] ->		0	1000
Trans_Pyruvate	Trans_Pyruvate	Pyruvate[e] <=> Pyruvate[c]		-1000	1000
PyruvateEX	PyruvateEX	Pyruvate[e] ->		0	1000
Trans_Fumarate	Trans_Fumarate	Fumarate[e] <=> Fumarate[c]		-1000	1000
FumarateEX	FumarateEX	Fumarate[e] ->		0	1000
Trans_Glutathione	Trans_Glutathione	Glutathione[e] <=> Glutathione[c]		-1000	1000
GlutathioneEX	GlutathioneEX	Glutathione[e] ->		0	1000
Trans_4_Methyl_2_oxopentanoate	Trans_4_Methyl_2_oxopentanoate	4_Methyl_2_oxopentanoate[e] <=> 4_Methyl_2_oxopentanoate[c]		-1000	1000
4_Methyl_2_oxopentanoateEX	4_Methyl_2_oxopentanoateEX	4_Methyl_2_oxopentanoate[e] ->		0	1000
Trans_Pantothenate	Trans_Pantothenate	Pantothenate[e] <=> Pantothenate[c]		-1000	1000
PantothenateEX	PantothenateEX	Pantothenate[e] ->		0	1000
Trans_Succinate	Trans_Succinate	Succinate[e] <=> Succinate[c]		-1000	1000
SuccinateEX	SuccinateEX	Succinate[e] ->		0	1000
Trans_Thymidine	Trans_Thymidine	Thymidine[e] <=> Thymidine[c]		-1000	1000
ThymidineEX	ThymidineEX	Thymidine[e] ->		0	1000
Trans_Xanthosine	Trans_Xanthosine	Xanthosine[e] <=> Xanthosine[c]		-1000	1000
XanthosineEX	XanthosineEX	Xanthosine[e] ->		0	1000
Trans_4_Aminobenzoate	Trans_4_Aminobenzoate	4_Aminobenzoate[e] <=> 4_Aminobenzoate[c]		-1000	1000
4_AminobenzoateEX	4_AminobenzoateEX	4_Aminobenzoate[e] ->		0	1000
Trans_5_Methylthioadenosine	Trans_5_Methylthioadenosine	5_Methylthioadenosine[e] <=> 5_Methylthioadenosine[c]		-1000	1000
5_MethylthioadenosineEX	5_MethylthioadenosineEX	5_Methylthioadenosine[e] ->		0	1000
Trans_Adenine	Trans_Adenine	Adenine[e] <=> Adenine[c]		-1000	1000
AdenineEX	AdenineEX	Adenine[e] ->		0	1000
Trans_Dethiobiotin	Trans_Dethiobiotin	Dethiobiotin[e] <=> Dethiobiotin[c]		-1000	1000
DethiobiotinEX	DethiobiotinEX	Dethiobiotin[e] ->		0	1000
Trans_Guanine	Trans_Guanine	Guanine[e] <=> Guanine[c]		-1000	1000
GuanineEX	GuanineEX	Guanine[e] ->		0	1000
Trans_Guanosine	Trans_Guanosine	Guanosine[e] <=> Guanosine[c]		-1000	1000
GuanosineEX	GuanosineEX	Guanosine[e] ->		0	1000
Trans_Putrescine	Trans_Putrescine	Putrescine[e] <=> Putrescine[c]		-1000	1000
PutrescineEX	PutrescineEX	Putrescine[e] ->		0	1000
Trans_Spermidine	Trans_Spermidine	Spermidine[e] <=> Spermidine[c]		-1000	1000
SpermidineEX	SpermidineEX	Spermidine[e] ->		0	1000
Trans_4_Hydroxybenzoate	Trans_4_Hydroxybenzoate	4_Hydroxybenzoate[e] <=> 4_Hydroxybenzoate[c]		-1000	1000
4_HydroxybenzoateEX	4_HydroxybenzoateEX	4_Hydroxybenzoate[e] ->		0	1000
Trans_ethanol	Trans_ethanol	Ethanol[e] <=> Ethanol[c]		-1000	1000
EthanolEX	EthanolEX	Ethanol[e] ->		0	1000
R07510	R07510	15_cis_Phytoene[c] -> 9_9_dicis_zeta_Carotene[c]	PMM0144	0	1000
R09384	R09384	CTP[c] + tRNA_with_a_3_cytidine[c] -> Diphosphate[c] + tRNA_with_a_3_CC_end[c]	PMM0141	0	1000
R03392	R03392	H2O[c] + NADP[c] + CDP_4_dehydro_3_6_dideoxy_D_glucose[c] -> NADPH[c] + H[c] + CDP_4_dehydro_6_deoxy_D_glucose[c]	PMM1205	0	1000
R12066	R12066	ATP[c] + [Protein]_L_cysteine[c] + Pyridinium_3_carboxy_5_thiocarboxylic_acid_mononucleotide[c] <=> Diphosphate[c] + AMP[c] + [Protein]_dehydroalanine[c] + Pyridinium_3_5_biscarboxylic_acid_mononucleotide[c]	PMM1571	-1000	1000
R04724	R04724	NAD[c] + Dodecanoyl_[acyl_carrier_protein][c] -> NADH[c] + H[c] + trans_Dodec_2_enoyl_[acp][c]	PMM0282	0	1000
R01395	R01395	ATP[c] + Carbamate[c] <=> ADP[c] + Carbamoyl_phosphate[c]	( PMM0825 and PMM0951 )	-1000	1000
R01775	R01775	NADP[c] + L_Homoserine[c] <=> NADPH[c] + H[c] + L_Aspartate_4_semialdehyde[c]	PMM1051	-1000	1000
R01830	R01830	D_Glyceraldehyde_3_phosphate[c] + beta_D_Fructose_6_phosphate[c] <=> D_Xylulose_5_phosphate[c] + D_Erythrose_4_phosphate[c]	( PMM1235 and PMM1236 and PMM1610 )	-1000	1000
R01063	R01063	NADP[c] + Orthophosphate[c] + D_Glyceraldehyde_3_phosphate[c] <=> NADPH[c] + H[c] + 3_Phospho_D_glyceroyl_phosphate[c]	PMM0023	-1000	1000
R12240	R12240	Orthophosphate[c] + Acyl_[acyl_carrier_protein][c] <=> Acyl_carrier_protein[c] + Acyl_phosphate[c]	PMM0135	-1000	1000
R11529	R11529	[Protein]_L_cysteine[c] + [Enzyme]_S_sulfanylcysteine[c] <=> [Enzyme]_cysteine[c] + [Protein]_S_sulfanyl_L_cysteine[c]	( PMM0170 and PMM0887 )	-1000	1000
R10086	R10086	H2O[c] + L_Glutamate[c] + 2 Oxidized_ferredoxin[c] <=> Ammonia[c] + 2_Oxoglutarate[c] + 2 H[c] + 2 Reduced_ferredoxin[c]	PMM1512	-1000	1000
R12059	R12059	ATP[c] + Pyridinium_3_5_biscarboxylic_acid_mononucleotide[c] <=> Diphosphate[c] + 5_Carboxy_1_5_O_phospho_beta_D_ribofuranosylpyridin_1_ium_3_carbonyl_adenylate[c]	PMM1571	-1000	1000
R02739	R02739	alpha_D_Glucose_6_phosphate[c] <=> beta_D_Glucose_6_phosphate[c]	PMM0890	-1000	1000
R03600	R03600	3 H2O[c] + 6 Oxidized_ferredoxin[c] + Hydrogen_selenide[c] <=> 8 H[c] + 6 Reduced_ferredoxin[c] + Selenite[c]	PMM0758	-1000	1000
R12060	R12060	[Protein]_L_cysteine[c] + 5_Carboxy_1_5_O_phospho_beta_D_ribofuranosylpyridin_1_ium_3_carbonyl_adenylate[c] <=> AMP[c] + [Protein]_S_[5_carboxy_1_5_O_phosphono_beta_D_ribofuranosylpyridin_1_ium_3_carbonyl]_L_cysteine[c]	PMM1571	-1000	1000
R07769	R07769	Lipoyl_[acp][c] + [Lipoyl_carrier_protein]_L_lysine[c] -> Acyl_carrier_protein[c] + Protein_N6_lipoyllysine[c]	PMM0401	0	1000
R00970	R00970	Uridine[c] + ITP[c] -> UMP[c] + IDP[c]	PMM0989	0	1000
R01711	R01711	Oxygen[c] + Pyridoxine[c] -> Hydrogen_peroxide[c] + Pyridoxal[c]	PMM1358	0	1000
R03050	R03050	Thiamin_diphosphate[c] + 2_Acetolactate[c] <=> Pyruvate[c] + 2_alpha_Hydroxyethylthiamine_diphosphate[c]	( PMM0526 and PMM1154 )	-1000	1000
R00754	R00754	NAD[c] + Ethanol[c] <=> NADH[c] + H[c] + Acetaldehyde[c]	PMM1234	-1000	1000
R01122	R01122	tRNA[c] + Dimethylallyl_diphosphate[c] <=> Diphosphate[c] + tRNA_containing_6_isopentenyladenosine[c]	PMM1635	-1000	1000
R02018	R02018	H2O[c] + Thioredoxin_disulfide[c] + dUDP[c] <=> UDP[c] + Thioredoxin[c]	PMM0661	-1000	1000
R06282	R06282	2 ADP[c] + 2 Orthophosphate[c] + Oxidized_ferredoxin[c] + Chlorophyllide[c] <=> 2 H2O[c] + 2 ATP[c] + Reduced_ferredoxin[c] + Protochlorophyllide[c]	( PMM0543 and PMM0544 and PMM0545 )	-1000	0
R10170	R10170	2R_3S_3_Isopropylmalate[c] <=> alpha_Isopropylmalate[c]	( PMM0255 and PMM0256 )	-1000	1000
R11671	R11671	Malonyl_CoA[c] + Acetyl_CoA[c] <=> Dodecanoyl_[acyl_carrier_protein][c]	( PMM0137 and PMM0282 and PMM0453 )	-1000	1000
R01618	R01618	ATP[c] + Adenylyl_sulfate[c] -> Sulfate[c] + P1_P4_Bis5_adenosyltetraphosphate[c]	PMM0874	0	1000
R07771	R07771	[Lipoyl_carrier_protein]_L_lysine[c] + Lipoyl_AMP[c] -> AMP[c] + Protein_N6_lipoyllysine[c]	PMM0539	0	1000
R00256	R00256	H2O[c] + L_Glutamine[c] -> Ammonia[c] + L_Glutamate[c]	( PMM0825 and PMM0951 )	0	1000
R10221	R10221	NAD[c] + 6_Phospho_D_gluconate[c] <=> NADH[c] + CO2[c] + H[c] + D_Ribulose_5_phosphate[c]	PMM0770	-1000	1000
R11528	R11528	L_Cysteine[c] + [Protein]_L_cysteine[c] <=> L_Alanine[c] + [Protein]_S_sulfanyl_L_cysteine[c]	( PMM0070 and PMM0170 and PMM0887 )	-1000	1000
R01074	R01074	ATP[c] + Biotin[c] -> Diphosphate[c] + Biotinyl_5_AMP[c]	PMM0433	0	1000
R07618	R07618	NAD[c] + Enzyme_N6_dihydrolipoyllysine[c] <=> NADH[c] + H[c] + Enzyme_N6_lipoyllysine[c]	PMM1298	-1000	1000
R10463	R10463	ATP[c] + H[c] + L_Threonine[c] + HCO3_[c] <=> H2O[c] + Diphosphate[c] + L_Threonylcarbamoyladenylate[c]	PMM0319	-1000	1000
R02300	R02300	Folinic_acid[c] <=> H2O[c] + 5_10_Methenyltetrahydrofolate[c]	PMM1687	-1000	1000
R00488	R00488	H2O[c] + N_Acetyl_L_aspartate[c] <=> Acetate[c] + L_Aspartate[c]	PMM0222	-1000	1000
R04198	R04198	H2O[c] + NAD[c] + 2_3_4_5_Tetrahydrodipicolinate[c] <=> NADH[c] + H[c] + 2S_4S_4_Hydroxy_2_3_4_5_tetrahydrodipicolinate[c]	PMM0832	-1000	1000
R03291	R03291	NAD[c] + Hydroxyproline[c] -> NADH[c] + H[c] + L_1_Pyrroline_3_hydroxy_5_carboxylate[c]	PMM0396	0	1000
R12062	R12062	ATP[c] + [Protein]_L_cysteine[c] + Pyridinium_3_5_biscarboxylic_acid_mononucleotide[c] <=> Diphosphate[c] + AMP[c] + Pyridinium_3_carboxy_5_thiocarboxylic_acid_mononucleotide[c] + [Protein]_dehydroalanine[c]	PMM1571	-1000	1000
R04231	R04231	CTP[c] + L_Cysteine[c] + D_4_Phosphopantothenate[c] -> Diphosphate[c] + CMP[c] + R_4_Phosphopantothenoyl_L_cysteine[c]	PMM0229	0	1000
R00986	R00986	L_Glutamine[c] + Chorismate[c] -> Pyruvate[c] + L_Glutamate[c] + Anthranilate[c]	PMM1577	0	1000
R04385	R04385	ATP[c] + HCO3_[c] + Holo_[carboxylase][c] -> ADP[c] + Orthophosphate[c] + Carboxybiotin_carboxyl_carrier_protein[c]	PMM0060	0	1000
R00137	R00137	ATP[c] + Nicotinamide_D_ribonucleotide[c] <=> NAD[c] + Diphosphate[c]	PMM1445	-1000	1000
R02549	R02549	H2O[c] + NAD[c] + 4_Aminobutyraldehyde[c] <=> NADH[c] + H[c] + 4_Aminobutanoate[c]	PMM0331	-1000	1000
R00517	R00517	GTP[c] + Cytidine[c] -> GDP[c] + CMP[c]	PMM0989	0	1000
R04946	R04946	O_Succinyl_L_homoserine[c] + L_Selenocysteine[c] <=> Succinate[c] + L_Selenocystathionine[c]	( PMM0408 and PMM0409 )	-1000	1000
R10646	R10646	S_Adenosyl_L_methionine[c] + tRNA_containing_6_isopentenyladenosine[c] + Sulfur_donor[c] <=> L_Methionine[c] + 5_Deoxyadenosine[c] + 2_Thio_N6_dimethylallyladenine_in_tRNA[c]	PMM1305	-1000	1000
R10647	R10647	S_Adenosyl_L_methionine[c] + 2_Thio_N6_dimethylallyladenine_in_tRNA[c] <=> S_Adenosyl_L_homocysteine[c] + 2_Methylthio_N6_dimethylallyladenine_in_tRNA[c]	PMM1305	-1000	1000
R00720	R00720	H2O[c] + ITP[c] -> Diphosphate[c] + IMP[c]	( PMM0279 and PMM1684 )	0	1000
R04945	R04945	O_Acetyl_L_homoserine[c] + L_Selenocysteine[c] <=> Acetate[c] + L_Selenocystathionine[c]	( PMM0408 and PMM0409 )	-1000	1000
R08210	R08210	H2O[c] + 2 Oxidized_ferredoxin[c] + Dimethylallyl_diphosphate[c] -> 2 H[c] + 2 Reduced_ferredoxin[c] + 1_Hydroxy_2_methyl_2_butenyl_4_diphosphate[c]	PMM0264	0	1000
R04326	R04326	H2O[c] + 5_10_Methenyltetrahydrofolate[c] + 5_Phosphoribosylglycinamide[c] -> Tetrahydrofolate[c] + 5_Phosphoribosyl_N_formylglycinamide[c]	( PMM0891 and PMM1004 )	0	1000
R00733	R00733	NADP[c] + L_Arogenate[c] -> NADPH[c] + CO2[c] + H[c] + L_Tyrosine[c]	PMM1565	0	1000
R01231	R01231	H2O[c] + ATP[c] + L_Glutamine[c] + Xanthosine_5_phosphate[c] -> Diphosphate[c] + AMP[c] + L_Glutamate[c] + GMP[c]	PMM0037	0	1000
R00722	R00722	ATP[c] + IDP[c] <=> ADP[c] + ITP[c]	PMM0046	-1000	1000
R10177	R10177	2 Geranylgeranyl_diphosphate[c] <=> 2 Diphosphate[c] + 15_cis_Phytoene[c]	PMM0143	-1000	1000
R09381	R09381	Acyl_[acyl_carrier_protein][c] + 1_Acyl_sn_glycerol_3_phosphate[c] -> Acyl_carrier_protein[c] + Phosphatidate[c]	PMM0138	0	1000
R01549	R01549	dATP[c] + Uridine[c] -> UMP[c] + dADP[c]	PMM0989	0	1000
R00944	R00944	H2O[c] + 10_Formyltetrahydrofolate[c] -> Formate[c] + Tetrahydrofolate[c]	PMM1702	0	1000
R03845	R03845	NADP[c] + Chlorophyllide[c] <=> NADPH[c] + H[c] + Protochlorophyllide[c]	( PMM0542 and PMM0634 and PMM1361 )	-1000	0
R02322	R02322	H2O[c] + Nicotinamide_D_ribonucleotide[c] -> Ammonia[c] + Nicotinate_D_ribonucleotide[c]	PMM0257	0	1000
R07459	R07459	ATP[c] + Sulfur_carrier_protein[c] -> Diphosphate[c] + Adenylyl_[sulfur_carrier_protein][c]	PMM1569	0	1000
R07766	R07766	[Lipoyl_carrier_protein]_L_lysine[c] + Octanoyl_[acp][c] -> Acyl_carrier_protein[c] + [Protein]_N6_octanoyl_L_lysine[c]	PMM0401	0	1000
R00510	R00510	H2O[c] + CMP[c] <=> D_Ribose_5_phosphate[c] + Cytosine[c]	PMM1379	-1000	1000
R02740	R02740	alpha_D_Glucose_6_phosphate[c] <=> beta_D_Fructose_6_phosphate[c]	PMM0890	-1000	1000
R01354	R01354	ATP[c] + Propanoate[c] -> Diphosphate[c] + Propionyladenylate[c]	PMM0619	0	1000
R01708	R01708	NADP[c] + Pyridoxine[c] <=> NADPH[c] + H[c] + Pyridoxal[c]	PMM0052	-1000	1000
R04386	R04386	Acetyl_CoA[c] + Carboxybiotin_carboxyl_carrier_protein[c] -> Malonyl_CoA[c] + Holo_[carboxylase][c]	( PMM0534 and PMM0784 )	0	1000
R09383	R09383	CTP[c] + tRNA_precursor[c] <=> Diphosphate[c] + tRNA_with_a_3_cytidine[c]	PMM0141	-1000	1000
R08754	R08754	NADPH[c] + H[c] + Geranylgeranyl_diphosphate[c] -> NADP[c] + Dihydrogeranylgeranyl_diphosphate[c]	PMM0760	0	1000
R00968	R00968	GTP[c] + Uridine[c] -> GDP[c] + UMP[c]	PMM0989	0	1000
R07406	R07406	2_Amino_3_oxo_4_phosphonooxybutyrate[c] -> CO2[c] + 3_Amino_2_oxopropyl_phosphate[c]	PMM0028	0	1000
R10068	R10068	3 NADPH[c] + 3 Oxygen[c] + 3 H[c] + Magnesium_protoporphyrin_monomethyl_ester[c] <=> 5 H2O[c] + 3 NADP[c] + Divinylprotochlorophyllide[c]	PMM0844	-1000	1000
R07772	R07772	H2O[c] + Cobalt_precorrin_5A[c] <=> Acetaldehyde[c] + Cobalt_precorrin_5B[c]	PMM1525	-1000	1000
R12241	R12241	sn_Glycerol_3_phosphate[c] + Acyl_phosphate[c] <=> Orthophosphate[c] + 1_Acyl_sn_glycerol_3_phosphate[c]	PMM1327	-1000	1000
R04859	R04859	H[c] + Thiosulfate[c] + Thioredoxin[c] + O_Acetyl_L_serine[c] <=> Acetate[c] + Sulfite[c] + L_Cysteine[c] + Thioredoxin_disulfide[c]	( PMM0123 and PMM0407 and PMM0642 )	-1000	1000
R07770	R07770	ATP[c] + R_Lipoate[c] -> Diphosphate[c] + Lipoyl_AMP[c]	PMM0539	0	1000
R00926	R00926	CoA[c] + Propionyladenylate[c] -> AMP[c] + Propanoyl_CoA[c]	PMM0619	0	1000
R09250	R09250	7 Isopentenyl_diphosphate[c] + Geranyl_diphosphate[c] -> 7 Diphosphate[c] + all_trans_Nonaprenyl_diphosphate[c]	PMM0618	0	1000
R09386	R09386	ATP[c] + tRNA_with_a_3_CC_end[c] -> Diphosphate[c] + tRNA_with_a_3_CCA_end[c]	PMM0141	0	1000
R11061	R11061	NADPH[c] + H[c] + 2_Phytyl_1_4_naphthoquinone[c] <=> NADP[c] + Demethylphylloquinol[c]	PMM0082	-1000	1000
R07461	R07461	[Enzyme]_S_sulfanylcysteine[c] + Adenylyl_[sulfur_carrier_protein][c] + Reduced_acceptor[c] <=> AMP[c] + [Enzyme]_cysteine[c] + Thiocarboxy_[sulfur_carrier_protein][c] + Acceptor[c]	PMM1569	-1000	1000
R05837	R05837	NAD[c] + O_Phospho_4_hydroxy_L_threonine[c] -> NADH[c] + CO2[c] + H[c] + 3_Amino_2_oxopropyl_phosphate[c]	PMM0028	0	1000
R07267	R07267	Isopentenyl_diphosphate[c] + all_trans_Octaprenyl_diphosphate[c] -> Diphosphate[c] + all_trans_Nonaprenyl_diphosphate[c]	PMM0618	0	1000
R01324	R01324	Citrate[c] <=> Isocitrate[c]	PMM1700	-1000	1000
R10948	R10948	ATP[c] + HCO3_[c] <=> ADP[c] + Carboxyphosphate[c]	( PMM0825 and PMM0951 )	-1000	1000
R00014	R00014	Pyruvate[c] + Thiamin_diphosphate[c] -> CO2[c] + 2_alpha_Hydroxyethylthiamine_diphosphate[c]	( PMM0526 and PMM0930 and PMM1154 and PMM1229 and PMM1288 )	0	1000
R01699	R01699	Pyruvate[c] + Enzyme_N6_lipoyllysine[c] -> CO2[c] + [Dihydrolipoyllysine_residue_acetyltransferase]_S_acetyldihydrolipoyllysine[c]	( PMM0930 and PMM1229 and PMM1288 )	0	1000
R11579	R11579	3 Oxygen[c] + Heme[c] + 6 H[c] + 6 Reduced_ferredoxin[c] <=> 3 H2O[c] + 6 Oxidized_ferredoxin[c] + CO[c] + Biliverdin[c] + Fe2[c]	PMM1594	-1000	1000
R05810	R05810	S_Adenosyl_L_methionine[c] + Cobalt_precorrin_4[c] -> S_Adenosyl_L_homocysteine[c] + Cobalt_precorrin_5A[c]	PMM0459	0	1000
R10907	R10907	NAD[c] + beta_D_Glucose_6_phosphate[c] <=> NADH[c] + H[c] + D_Glucono_1_5_lactone_6_phosphate[c]	PMM1074	-1000	1000
R00962	R00962	Cytidine[c] + ITP[c] -> CMP[c] + IDP[c]	PMM0989	0	1000
R07773	R07773	S_Adenosyl_L_methionine[c] + Cobalt_precorrin_5B[c] <=> S_Adenosyl_L_homocysteine[c] + Cobalt_precorrin_6[c]	PMM0036	-1000	1000
R09382	R09382	ATP[c] + 2 CTP[c] + tRNA_precursor[c] <=> 3 Diphosphate[c] + tRNA_with_a_3_CCA_end[c]	PMM0141	-1000	1000
R05629	R05629	di_trans_poly_cis_Undecaprenyl_phosphate[c] + UDPMurNAcoyl_L_Ala_D_gamma_Glu_L_Lys_D_Ala_D_Ala[c] <=> UMP[c] + MurAcoyl_L_Ala_D_gamma_Glu_L_Lys_D_Ala_D_Ala_diphospho_undecaprenol[c]	PMM1709	-1000	1000
R00631	R00631	H2O[c] + NAD[c] + Aldehyde[c] <=> NADH[c] + H[c] + Fatty_acid[c]	PMM0331	-1000	1000
R12063	R12063	ATP[c] + Pyridinium_3_carboxy_5_thiocarboxylic_acid_mononucleotide[c] <=> Diphosphate[c] + 1_5_O_Phospho_beta_D_ribofuranosyl_5_sulfanylcarbonylpyridin_1_ium_3_carbonyl_adenylate[c]	PMM1571	-1000	1000
R03293	R03293	NADP[c] + Hydroxyproline[c] -> NADPH[c] + H[c] + L_1_Pyrroline_3_hydroxy_5_carboxylate[c]	PMM0396	0	1000
R12064	R12064	[Protein]_L_cysteine[c] + 1_5_O_Phospho_beta_D_ribofuranosyl_5_sulfanylcarbonylpyridin_1_ium_3_carbonyl_adenylate[c] <=> AMP[c] + [Protein]_S_[1_5_O_phosphono_beta_D_ribofuranosyl_5_sulfanylcarbonylpyridin_1_ium_3_carbonyl]_L_cysteine[c]	PMM1571	-1000	1000
R08639	R08639	D_Glucose_1_phosphate[c] <=> D_Glucose_6_phosphate[c]	PMM0076	-1000	1000
R10822	R10822	ADP[c] + 5_Phospho_DNAm[c] <=> Orthophosphate[c] + AMP[c] + m[c]	( PMM0729 and PMM1679 )	-1000	1000
R12065	R12065	[Protein]_S_[1_5_O_phosphono_beta_D_ribofuranosyl_5_sulfanylcarbonylpyridin_1_ium_3_carbonyl]_L_cysteine[c] <=> [Protein]_dehydroalanine[c] + Pyridinium_3_5_bisthiocarboxylate_mononucleotide[c]	PMM1571	-1000	1000
R03817	R03817	Plastoquinol[c] + 2 Oxidized_plastocyanin[c] -> 2 H[c] + Plastoquinone[c] + 2 Reduced_plastocyanin[c]	PMM0462	0	1000
R09652	R09652	2 Plastoquinone[c] + 15_cis_Phytoene[c] <=> 2 Plastoquinol[c] + 9_15_9_tricis_zeta_Carotene[c]	PMM0144	-1000	1000
R04673	R04673	2_Oxobutanoate[c] + 2_alpha_Hydroxyethylthiamine_diphosphate[c] <=> Thiamin_diphosphate[c] + S_2_Aceto_2_hydroxybutanoate[c]	( PMM0526 and PMM1154 )	-1000	1000
R12061	R12061	[Protein]_S_[5_carboxy_1_5_O_phosphono_beta_D_ribofuranosylpyridin_1_ium_3_carbonyl]_L_cysteine[c] <=> Pyridinium_3_carboxy_5_thiocarboxylic_acid_mononucleotide[c] + [Protein]_dehydroalanine[c]	PMM1571	-1000	1000
R07768	R07768	2 S_Adenosyl_L_methionine[c] + 2 Sulfur_donor[c] + Octanoyl_[acp][c] <=> 2 L_Methionine[c] + 2 5_Deoxyadenosine[c] + Lipoyl_[acp][c]	( PMM1096 and PMM1514 )	-1000	1000
R10079	R10079	H[c] + HCO3_[c] + Cyanate[c] -> 2 CO2[c] + Ammonia[c]	PMM0373	0	1000
R01251	R01251	NADP[c] + L_Proline[c] -> NADPH[c] + H[c] + S_1_Pyrroline_5_carboxylate[c]	PMM0396	0	1000
R08756	R08756	NADPH[c] + H[c] + Tetrahydrogeranylgeranyl_diphosphate[c] -> NADP[c] + Phytyl_diphosphate[c]	PMM0760	0	1000
R00278	R00278	Oxygen[c] + Pyridoxine_phosphate[c] -> Hydrogen_peroxide[c] + Pyridoxal_phosphate[c]	PMM1358	0	1000
R01068	R01068	D_Fructose_1_6_bisphosphate[c] <=> Glycerone_phosphate[c] + D_Glyceraldehyde_3_phosphate[c]	PMM0781	-1000	1000
R02530	R02530	R_S_Lactoylglutathione[c] <=> Glutathione[c] + Methylglyoxal[c]	PMM0653	-1000	1000
R03270	R03270	2_alpha_Hydroxyethylthiamine_diphosphate[c] + Enzyme_N6_lipoyllysine[c] <=> Thiamin_diphosphate[c] + [Dihydrolipoyllysine_residue_acetyltransferase]_S_acetyldihydrolipoyllysine[c]	( PMM0930 and PMM1229 and PMM1288 )	-1000	1000
R02240	R02240	ATP[c] + 1_2_Diacyl_sn_glycerol[c] <=> ADP[c] + Phosphatidate[c]	PMM0183	-1000	1000
R08755	R08755	NADPH[c] + H[c] + Dihydrogeranylgeranyl_diphosphate[c] -> NADP[c] + Tetrahydrogeranylgeranyl_diphosphate[c]	PMM0760	0	1000
R01868	R01868	S_Dihydroorotate[c] + Quinone[c] <=> Orotate[c] + Hydroquinone[c]	PMM0199	-1000	1000
R09251	R09251	5 Isopentenyl_diphosphate[c] + Geranylgeranyl_diphosphate[c] -> 5 Diphosphate[c] + all_trans_Nonaprenyl_diphosphate[c]	PMM0618	0	1000
R00094	R00094	NAD[c] + 2 Glutathione[c] <=> NADH[c] + H[c] + Glutathione_disulfide[c]	PMM0567	-1000	1000
R03012	R03012	NAD[c] + L_Histidinol[c] <=> NADH[c] + H[c] + L_Histidinal[c]	PMM1488	-1000	1000
R00925	R00925	ATP[c] + CoA[c] + Propanoate[c] -> Diphosphate[c] + AMP[c] + Propanoyl_CoA[c]	PMM0619	0	1000
R02372	R02372	dUTP[c] + Cytidine[c] -> CMP[c] + dUDP[c]	PMM0989	0	1000
R07511	R07511	9_9_dicis_zeta_Carotene[c] + 2 Quinone[c] -> 7_9_7_9_tetracis_Lycopene[c] + 2 Hydroquinone[c]	PMM0115	0	1000
R00360	R00360	Oxygen[c] + S_Malate[c] -> Hydrogen_peroxide[c] + Oxaloacetate[c]	PMM0419	0	1000
R11143	R11143	ATP[c] + [Lipoyl_carrier_protein]_L_lysine[c] + R_Lipoate[c] <=> Diphosphate[c] + AMP[c] + Protein_N6_lipoyllysine[c]	PMM0539	-1000	1000
R07460	R07460	L_Cysteine[c] + [Enzyme]_cysteine[c] <=> L_Alanine[c] + [Enzyme]_S_sulfanylcysteine[c]	( PMM0170 and PMM0887 )	-1000	1000
R02689	R02689	UDP_glucose[c] + 1_2_Diacyl_sn_glycerol[c] <=> UDP[c] + 3_D_Glucosyl_1_2_diacylglycerol[c]	PMM1659	-1000	1000
R04672	R04672	Thiamin_diphosphate[c] + S_2_Acetolactate[c] <=> Pyruvate[c] + 2_alpha_Hydroxyethylthiamine_diphosphate[c]	( PMM0526 and PMM1154 )	-1000	1000
R02569	R02569	Acetyl_CoA[c] + Enzyme_N6_dihydrolipoyllysine[c] <=> CoA[c] + [Dihydrolipoyllysine_residue_acetyltransferase]_S_acetyldihydrolipoyllysine[c]	PMM0405	-1000	1000
R00182	R00182	H2O[c] + AMP[c] -> D_Ribose_5_phosphate[c] + Adenine[c]		0	1000
R05815	R05815	2 H2O[c] + 2 ATP[c] + 2 L_Glutamine[c] + Cobyrinate[c] -> 2 ADP[c] + 2 Orthophosphate[c] + 2 L_Glutamate[c] + CobIIyrinate_a_c_diamide[c]	PMM1072	0	1000
R00835	R00835	NADP[c] + D_Glucose_6_phosphate[c] <=> NADPH[c] + H[c] + D_Glucono_1_5_lactone_6_phosphate[c]	PMM1074	-1000	1000
R00867	R00867	ATP[c] + D_Fructose[c] -> ADP[c] + beta_D_Fructose_6_phosphate[c]	PMM1627	0	1000
R01163	R01163	H2O[c] + NAD[c] + L_Histidinal[c] <=> NADH[c] + H[c] + L_Histidine[c]	PMM1488	-1000	1000
R00126	R00126	ATP[c] + ADP[c] -> Orthophosphate[c] + P1_P4_Bis5_adenosyltetraphosphate[c]	PMM0874	0	1000
R01986	R01986	H2O[c] + NADP[c] + 4_Aminobutyraldehyde[c] <=> NADPH[c] + H[c] + 4_Aminobutanoate[c]	PMM0331	-1000	1000
R01302	R01302	Pyruvate[c] + 4_Hydroxybenzoate[c] -> Chorismate[c]	PMM1676	0	1000
R07767	R07767	2 S_Adenosyl_L_methionine[c] + 2 Sulfur_donor[c] + [Protein]_N6_octanoyl_L_lysine[c] <=> 2 L_Methionine[c] + 2 5_Deoxyadenosine[c] + Protein_N6_lipoyllysine[c]	( PMM1096 and PMM1514 )	-1000	1000
R05838	R05838	1_Deoxy_D_xylulose_5_phosphate[c] + 3_Amino_2_oxopropyl_phosphate[c] -> 2 H2O[c] + Orthophosphate[c] + Pyridoxine_phosphate[c]	PMM1107	0	1000
R03191	R03191	NAD[c] + UDP_N_acetylmuramate[c] -> NADH[c] + H[c] + UDP_N_acetyl_3_1_carboxyvinyl_D_glucosamine[c]	PMM0021	0	1000
R10052	R10052	NAD[c] + 2R_3S_3_Isopropylmalate[c] <=> NADH[c] + CO2[c] + H[c] + 4_Methyl_2_oxopentanoate[c]	PMM0786	-1000	1000
R10645	R10645	2 S_Adenosyl_L_methionine[c] + tRNA_containing_6_isopentenyladenosine[c] + Sulfur_donor[c] <=> S_Adenosyl_L_homocysteine[c] + L_Methionine[c] + 5_Deoxyadenosine[c] + 2_Methylthio_N6_dimethylallyladenine_in_tRNA[c]	PMM1305	-1000	1000
R10949	R10949	Ammonia[c] + Carboxyphosphate[c] <=> Orthophosphate[c] + Carbamate[c]	( PMM0825 and PMM0951 )	-1000	1000
R12017	R12017	HCO3_[c] + Deamino_NAD[c] <=> AMP[c] + Pyridinium_3_5_biscarboxylic_acid_mononucleotide[c]	PMM1278	-1000	1000
R00530	R00530	ADP[c] + Sulfate[c] -> Orthophosphate[c] + Adenylyl_sulfate[c]	PMM0874	0	1000
R05681	R05681	NAD[c] + O_Phospho_4_hydroxy_L_threonine[c] <=> NADH[c] + H[c] + 2_Amino_3_oxo_4_phosphonooxybutyrate[c]	PMM0028	-1000	1000
R04439	R04439	NADP[c] + R_2_3_Dihydroxy_3_methylbutanoate[c] <=> NADPH[c] + H[c] + S_2_Acetolactate[c]	PMM1315	-1000	1000
R02097	R02097	Uridine[c] + dTTP[c] -> UMP[c] + dTDP[c]	PMM0989	0	1000
Trans_S_Malate	Trans_S_Malate	S_Malate[e] <=> S_Malate[c]		-1000	1000
S_MalateEX	S_MalateEX	S_Malate[e] ->		0	1000
R01078	R01078	2 S_Adenosyl_L_methionine[c] + 2 H[c] + Dethiobiotin[c] + Sulfur_donor[c] + 2 e_[c] -> 2 L_Methionine[c] + Biotin[c] + 2 5_Deoxyadenosine[c]		0	1000
Trans_H2O2	H2O2 diffusion	Hydrogen_peroxide[c] <=> Hydrogen_peroxide[e]		-1000	1000
H2O2EX	H2O2 exchange	Hydrogen_peroxide[e] <=>		-1000	1000
R02036	6-Phospho-D-gluconate hydro-lyase	6_Phospho_D_gluconate[c] -> H2O[c] + 2_Dehydro_3_deoxy_6_phospho_D_gluconate[c]	PMM0774	0	1000

### Sheet: S2
Table S2- Reaction reversibility (constraints) changes in iSO595
Reaction	Equation	Upper bound	Lower bound	Comment
R06282	2 ADP[c] + 2 Orthophosphate[c] + Oxidized_ferredoxin[c] + Chlorophyllide[c] <=> 2 H2O[c] + 2 ATP[c] + Reduced_ferredoxin[c] + Protochlorophyllide[c]	0	-1000	By setting these two reactions to the same direction (producing Chlorophyllide) we avoid that these reactions are used in a cycle to generate ATP / NADPH
R03845	NADP[c] + Chlorophyllide[c] <=> NADPH[c] + H[c] + Protochlorophyllide[c]	0	-1000	By setting these two reactions to the same direction (producing Chlorophyllide) we avoid that these reactions are used in a cycle to generate ATP / NADPH

### Sheet: S3
Table S3- Parameter ranges used in the sampling of nutrient environments.
Parameter	Maximum values from the literature - original values	Maximum values from the literature [mmol gDW-1 h-1]	Reference	Minimum values used in environmental sampling [mmol gDW-1 h-1]	Maximum values used in environmental sampling [mmol gDW-1 h-1]	Comment
HCO3 uptake	5.62E-11 [micromol/cell*day]	0.35	1	0	8
CO2 production	1.5E-20 [mol/cell*s]	0.818	2	0	0.818	Not sampled, but used as model constraint
Ammonium uptake	9.56E-11 [micromol/cell*day]	0.56	1	0	0.56
Photon absorbtion	27 [micromol/m2*s]	181	3	0	150
Phosphate uptake	0.015 [fmol/cell*h]	0.227	4	0	0.1
References
1	Roth-Rosenberg, Dalit, et al. "Prochlorococcus rely on microbial interactions rather than on chlorotic resting stages to survive long-term stress." bioRxiv (2019): 657627.
2	Hopkinson, Brian M., et al. "The minimal CO2-concentrating mechanism of Prochlorococcus spp. MED4 is effective and efficient." Plant physiology 166.4 (2014): 2205-2217.
3	Aharonovich, Dikla, and Daniel Sher. "Transcriptional response of Prochlorococcus to co-culture with a marine Alteromonas: differences between strains and the involvement of putative infochemicals." The ISME journal 10.12 (2016): 2892-2906.
4	Krumhardt, Kristen M., et al. "Effects of phosphorus starvation versus limitation on the marine cyanobacterium P rochlorococcus MED4 I: uptake physiology." Environmental microbiology 15.7 (2013): 2114-2128.

### Sheet: S4
Table S4 - List of blocked exchange reactions prior to sampling of nutrient environments.
Reaction name
AminosugarsOUT
FAKEAAOUT
FAKEABPOUT
FAKEacpTRANS
FAKEApoacpTRANS
FAKEThioredoxinTRANS
FreefattyacidsOUT
7NMeth7carbOUT
ArtificialproteinOUT
FADOUT
LipoylproteinTRANS
MenaquinoneOUT
NicotinateOUT
THFpolyglutOUT
Thiamin_dpOUT

### Sheet: S5
Table S5 - Parameter values used to run dynamic FBA in COMETS.
Parameter	Value	Unit	Reference	Comment
Km HCO3	0.082	mM	1
Km Ammonium	0.39	mM	2	Estimated by fitting simulations to growth data from reference
Km Phosphate	0.00053	mM	3
Vmax HCO3	18.43	mmol/gDW/h	2	Calculated from Monte-Carlo best fit value
Vmax Ammonium	0.9	mmol/gDW/h	2	Estimated by fitting simulations to growth data from reference
Vmax Phosphate	0.7575	mmol/gDW/h	3
Km glycogen (depletion of glycogen storage)	1e-07	mM
Vmax glycogen (depletion of glycogen storage)	0.5	mmol/gDW/h
grid size	1	cm
P. marinus cell weight	6.6e-14	g/cell	4
Initial population	8.58e-08		2
time step	0.1	hours
Initial ammonium concentration	100 / 800	uM	2	Nitrogen limited / abundant situation
Initial HCO3 concentration	3000	uM	2
Initial phosphate concentration	50	uM	2
Max CO2 production	0.818	mmol gDW-1 h-1	1
Death rate	0.00416667	/h	2,5
Light amplitude	0.04	mmol Q / m^2 / s		All other parameters related to absorption of light is given in a separate supplemental table
Light period	24	hours
COMETS objective style	MAX_OBJECTIVE_MIN_TOTAL
All other parameters are kept at default COMETS values
	References
1	Hopkinson, Brian M., et al. "The minimal CO2-concentrating mechanism of Prochlorococcus spp. MED4 is effective and efficient." Plant physiology 166.4 (2014): 2205-2217.
2	Grossowicz, Michal, et al. "Prochlorococcus in the lab and in silico: The importance of representing exudation." Limnology and Oceanography 62.2 (2017): 818-835.
3	Krumhardt, Kristen M., et al. "Effects of phosphorus starvation versus limitation on the marine cyanobacterium P rochlorococcus MED4 I: uptake physiology." Environmental microbiology 15.7 (2013): 2114-2128.
4	Cermak, Nathan, et al. "Direct single-cell biomass estimates for marine bacteria via Archimedes’ principle." The ISME journal 11.3 (2017): 825-828.
5	Williams, R., & Follows, M. (2011). Ocean Dynamics and the Carbon Cycle: Principles and Mechanisms. Cambridge: Cambridge University Press. doi:10.1017/CBO9780511977817
